# Stimjim: open source hardware for precise electrical stimulation

**DOI:** 10.1101/757716

**Authors:** Nathan Cermak, Matthew A. Wilson, Jackie Schiller, Jonathan P. Newman

## Abstract

Electrical stimulation is a simple and powerful tool to perturb and evoke neuronal activity in order to understand the function of neurons and neural circuits. Despite this, devices that can provide precise current or voltage stimulation are expensive and closed-source. Here, we introduce Stimjim, a capable and inexpensive ($200 USD) open-source instrument for electrical stimulation that combines both function generation and electrical isolation. Stimjim provides microsecond temporal resolution with microampere or millivolt scale precision on two electrically isolated output channels. We demonstrate Stimjim’s utility both *in vitro* by precisely stimulating brain slices, and *in vivo* by training mice to perform intracranial self-stimulation (ICSS) for brain stimulation reward. During ICSS, Stimjim enables the experimenter to smoothly tune the strength of reward-seeking behavior by varying either the output frequency or amplitude. We envision Stimjim will enable new kinds of experiments due to its open-source and scalable nature.
