## Supplementary material for "Stimjim: open source hardware for precise electrical stimulation": Bill of materials

### Sheet: microstim
Id	Designator	Package	Quantity	Designation	MPN	Digikey part #	Unit cost	Total cost	Notes
1	C26,C27,C31,C32,C34,C35,C38,C39,C42,C41,C2,C7,C6,C1,C13,C43,C44,C18,C20,C9,C14,C16,C17,C45,C46,C21,C19,C48,C49,C47,C50,C23,C24,C22,C25,C11	C_0603_1608Metric	36	0.1uF	CL10F104ZO8NNNC	CL10F104ZO8NNNC	0.038	1.368
2	C29,C28,C30,C4,C5,C3	C_1206_3216Metric_Pad1.42x1.75mm_HandSolder	6	10uF	CC1206ZKY5V7BB106	311-1376-1-ND	0.4	2.4
3	C52,C51,C33,C37,C40,C8,C12,C15,C36,C10	C_0603_1608Metric	10	1uF	CL10B105KO8NNNC	1276-1019-1-ND	0.1	1
4	C53,C54	C_1210_3225Metric_Pad1.42x2.65mm_HandSolder	2	2.2nF	C1206C222MGRAC7800	399-13198-1-ND	0.92	1.84
5	D2,D1	LED_D5.0mm_Horizontal_O1.27mm_Z3.0mm	2	LED	5300H5	L20015-ND	0.64	1.28
6	J1	Multicomp_MC9A22-1634_2x08_P2.54mm_Horizontal	1	Conn_02x08_Odd_Even	302-R161	ED10535-ND	0.48	0.48
7	J6,J8	1-2834016-2 _TERM_BLK_2P_SIDE_ENT_2.54MM_PCB	2	Push_Terminal_01x02	1-2834016-2	A123829-ND	1.12	2.24
8	J9,J3,J7,J2	731375003	4	Conn_Coaxial	731375003	WM5514-ND	1.48	5.92
9	R13,R6	R_0603_1608Metric	2	1.8k	RR0816P-182-D	RR08P1.8KDCT-ND	0.11	0.22
10	R14,R7	R_0603_1608Metric	2	1k	RR0816P-102-D	RR08P1.0KDCT-ND	0.11	0.22
11	R16,R15	R_0603_1608Metric	2	200	RR0816P-201-D	RR08P200DCT-ND	0.11	0.22
12	R17,R18,R1,R8	R_0603_1608Metric	4	10k	ERA-3AEB103V	P10KDBCT-ND	0.35	1.4
13	R19,R20	R_1210_3225Metric_Pad1.42x2.65mm_HandSolder	2	1M	CHV1206-JW-105ELF	CHV1206-JW-105ELFCT-ND	0.3	0.6
14	R2,R9,R11,R4	R_0603_1608Metric	4	3k	ERA-3ARW302V	P3.0KBECT-ND	0.8	3.2
15	R3,R10	R_0603_1608Metric	2	4.99k	ERA-3AEB4991V	P4.99KDBCT-ND	0.35	0.7
16	R5,R12	R_0603_1608Metric	2	100	RR0816P-101-D	RR08P100DCT-ND	0.1	0.2
17	SW1	EVQ-PF303K	1	SW_Push	EVQ-PF303M	P12212S-ND	0.23	0.23
18	U1	Teensy35_36_noInternalPins	1	Teensy3.5	DEV-14055	1568-1443-ND	26.25	26.25
19	U1	24-pin female headers, 2.54mm pitch	2	Female headers	PPTC241LFBN-RC	S7022-ND	1.37	2.74
20	U1	24-pin male headers, 2.54mm pitch	2	male pin headers	PREC024SAAN-RC	S1012EC-24-ND	0.46	0.92
21	U10,U21	SOIC-8_3.9x4.9mm_P1.27mm	2	AMP03	AMP03GSZ-RL	AMP03GSZ-RLCT-ND	7.4	14.8
22	U14,U3	SOIC-16W_7.5x10.3mm_P1.27mm	2	ISO7760	ISO7760DWR	296-48142-1-ND	4.44	8.88
23	U15,U4	SOIC-16W_7.5x10.3mm_P1.27mm	2	ISO7741	ISO7741DWR	296-47781-1-ND	3.76	7.52
24	U17,U6	TSSOP-24_4.4x7.8mm_P0.65mm	2	AD5752	AD5752AREZ	AD5752AREZ-ND	15.96	31.92	Alternate part: AD5752RBREZ-ND
25	U18,U7	TSSOP-14_4.4x5mm_P0.65mm	2	AD7321	AD7321BRUZ-REEL7	AD7321BRUZ-REEL7CT-ND	7.84	15.68
26	U19,U8	SOT-23	2	AD1582	AD1582ARTZ-REEL7	AD1582ARTZREEL7CT-ND	1.76	3.52
27	U2,U13	CC3-0512DF-E	2	CC3-0512DF-E	CC3-0512DF-E	445-2465-ND	11.21	22.42
28	U20,U9	SOIC-8_3.9x4.9mm_P1.27mm	2	OPA197	OPA197IDR	296-43866-1-ND	1.6	3.2
29	U22,U11	SOIC-8_3.9x4.9mm_P1.27mm	2	INA826	INA826AIDR	296-30238-1-ND	2.81	5.62
30	U23,U12	SOIC-16_3.9x9.9mm_P1.27mm	2	DG509ACWE	DG509BEY-T1-E3	DG509BEY-T1-E3CT-ND	2.43	4.86	Alternate part: DG409DY-T1-E3CT-ND
31	U5,U16	SOIC-8_3.9x4.9mm_P1.27mm	2	L78L05_SO8	MC78L05ACDX	MC78L05ACDXCT-ND	0.48	0.96
32	Enclosure		1	BOX ALUM CLR/SLV 3.5"L X 5.77"W	EXN-23359-SVP	377-2550-ND	24.5	24.5
33	Combined PCB		1			JLCPCB	6.4	6.4	At quantity 5, total cost is 32.00
